# Ribonucleotide incorporation characteristics around yeast autonomously replicating sequences reveal the labor division of replicative DNA polymerases

**DOI:** 10.1101/2020.08.27.270728

**Authors:** Penghao Xu, Francesca Storici

**Affiliations:** School of Biological Sciences, Georgia Institute of Technology, Atlanta, GA, 30332, USA

## Abstract

Ribonucleoside monophosphate (rNMP) incorporation in DNA is a natural and prominent phenomenon resulting in DNA structural change and genome instability. While DNA polymerases have different rNMP incorporation rates, little is known whether these enzymes incorporate rNMPs following specific sequence patterns. In this study, we analyzed a series of rNMP incorporation datasets, generated from three rNMP mapping techniques, and obtained from *Saccharomyces cerevisiae* cells expressing wild-type or mutant replicative DNA polymerase and ribonuclease H2 genes. We performed computational analyses of rNMP sites around early and late firing autonomously replicating sequences (ARS’s) of the yeast genome, from which bidirectional, leading and lagging DNA synthesis starts. We find the preference of rNMP incorporation on the leading strand in wild-type DNA polymerase yeast cells. The leading/lagging-strand ratio of rNMP incorporation changes dramatically within 500 nt from ARS’s, highlighting the Pol δ - Pol ε handoff during early leading-strand synthesis. Furthermore, the pattern of rNMP incorporation is markedly distinct between the leading the lagging strand. Overall, our results show the different counts and patterns of rNMP incorporation during DNA replication from ARS, which reflects the different labor of division and rNMP incorporation pattern of Pol δ and Pol ε.
