## Supplementary Table 1 for "Ribonucleotide incorporation characteristics around yeast autonomously replicating sequences reveal the labor division of replicative DNA polymerases"

### Sheet: Sheet1
Supplementary Table 1: Data source in the study
Library	Technique	Strain	Background strain	Genotype	Rnase H2 genotype	DNA polymerase genotype	SRR Accession	BioProject Accession
FS104	ribose-seq	BY4741	BY4741	MATa his3-1 leu2-0 met15-0 ura3-0	WT	WT	SRR11364930	PRJNA613920
FS106	ribose-seq	BY4742	BY4742	MATα his3Δ1 leu2Δ0 lys2Δ0 ura3 Δ0	WT	WT	SRR11364919	PRJNA613920
FS107	ribose-seq	YFP17	YFP17	hoΔ hmlΔ::ADE1 mataΔ::hisG Δhmr::ADE1 ade1 leu2- 3,1122 lys5 trp1::hisG ura3-52 ade3::GAL::HO	WT	WT	SRR11364912	PRJNA613920
FS115	ribose-seq	E134	E134	MATα ade5-1 lys2-14A trp1-289 his7-2 leu2-3,112 ura3-52	rnh201	WT	SRR11364931	PRJNA613920
FS116	ribose-seq	E134	E134	MATα ade5-1 lys2-14A trp1-289 his7-2 leu2-3,112 ura3-52	rnh201	WT	SRR11364929	PRJNA613920
FS117	ribose-seq	E134	E134	MATα ade5-1 lys2-14A trp1-289 his7-2 leu2-3,112 ura3-52	rnh201	WT	SRR11364935	PRJNA613920
FS118	ribose-seq	E134	E134	MATα ade5-1 lys2-14A trp1-289 his7-2 leu2-3,112 ura3-52	rnh201	WT	SRR11364934	PRJNA613920
FS138	ribose-seq	BY4742	BY4742	MATα his3Δ1 leu2Δ0 lys2Δ0 ura3 Δ0	rnh201	WT	SRR11364928	PRJNA613920
FS140	ribose-seq	YFP17	YFP17	hoΔ hmlΔ::ADE1 mataΔ::hisG Δhmr::ADE1 ade1 leu2- 3,1122 lys5 trp1::hisG ura3-52 ade3::GAL::HO	rnh201	WT	SRR11364927	PRJNA613920
FS141	ribose-seq	E134	E134	MATα ade5-1 lys2-14A trp1-289 his7-2 leu2-3,112 ura3-52	rnh201	WT	SRR11364933	PRJNA613920
FS142	ribose-seq	BY4742	BY4742	MATα his3Δ1 leu2Δ0 lys2Δ0 ura3 Δ0	WT	WT	SRR11364913	PRJNA613920
FS156	ribose-seq	E134	E134	MATα ade5-1 lys2-14A trp1-289 his7-2 leu2-3,112 ura3-52	rnh201	WT	SRR11364932	PRJNA613920
FS162	ribose-seq	E134	E134	MATα ade5-1 lys2-14A trp1-289 his7-2 leu2-3,112 ura3-52	WT	WT	SRR11364941	PRJNA613920
FS166	ribose-seq	E134	E134	MATα ade5-1 lys2-14A trp1-289 his7-2 leu2-3,112 ura3-52	WT	WT	SRR11364942	PRJNA613920
EM68	emRiboSeq	YJW13	SNM106	MATα CAN1 his7-2 leu2-Δ::kanMX ura3-Δ trp1-289 ade2- 1 lys2-ΔΔGG2899-2900 pol1-L868M rnh201::hphMX4	rnh201	pol1-L868M	SRR1734968	PRJNA271170
EM71	emRiboSeq	YJW13	SNM106	MATα CAN1 his7-2 leu2-Δ::kanMX ura3-Δ trp1-289 ade2- 1 lys2-ΔΔGG2899-2900 pol1-L868M rnh201::hphMX4	rnh201	pol1-L868M	SRR1734971	PRJNA271170
EM73	emRiboSeq	YJW13	SNM106	MATα CAN1 his7-2 leu2-Δ::kanMX ura3-Δ trp1-289 ade2- 1 lys2-ΔΔGG2899-2900 pol1-L868M rnh201::hphMX4	rnh201	pol1-L868M	SRR1734973	PRJNA271170
EM81	emRiboSeq	YJW13	SNM106	MATα CAN1 his7-2 leu2-Δ::kanMX ura3-Δ trp1-289 ade2- 1 lys2-ΔΔGG2899-2900 pol1-L868M rnh201::hphMX4	rnh201	pol1-L868M	SRR1734981	PRJNA271170
EM83	emRiboSeq	YJW13	SNM106	MATα CAN1 his7-2 leu2-Δ::kanMX ura3-Δ trp1-289 ade2- 1 lys2-ΔΔGG2899-2900 pol1-L868M rnh201::hphMX4	rnh201	pol1-L868M	SRR1734983	PRJNA271170
EM67	emRiboSeq	SNM106	SNM106	MATα CAN1 his7-2 leu2-Δ::kanMX ura3-Δ trp1-289 ade2- 1 lys2-ΔΔGG2899-2900 rnh201::hphMX4	rnh201	WT	SRR1734967	PRJNA271170
EM69	emRiboSeq	SNM106	SNM106	MATα CAN1 his7-2 leu2-Δ::kanMX ura3-Δ trp1-289 ade2- 1 lys2-ΔΔGG2899-2900 rnh201::hphMX4	rnh201	WT	SRR1734969	PRJNA271170
EM70	emRiboSeq	YJW11	SNM106	MATα CAN1 his7-2 leu2-Δ::kanMX ura3-Δ trp1-289 ade2- 1 lys2-ΔΔGG2899-2900 pol3-M644L rnh201::hphMX4	rnh201	pol3-L612M	SRR1734970	PRJNA271170
EM72	emRiboSeq	SNM106	SNM106	MATα CAN1 his7-2 leu2-Δ::kanMX ura3-Δ trp1-289 ade2- 1 lys2-ΔΔGG2899-2900 rnh201::hphMX4	rnh201	WT	SRR1734972	PRJNA271170
EM74	emRiboSeq	YJW11	SNM106	MATα CAN1 his7-2 leu2-Δ::kanMX ura3-Δ trp1-289 ade2- 1 lys2-ΔΔGG2899-2900 pol3-M644L rnh201::hphMX4	rnh201	pol3-L612M	SRR1734974	PRJNA271170
EM75	emRiboSeq	SNM120	SNM106	MATα CAN1 his7-2 leu2-Δ::kanMX ura3-Δ trp1-289 ade2- 1 lys2-ΔΔGG2899-2900 pol2-M644G rnh201::hphMX4	rnh201	pol2-M644G	SRR1734975	PRJNA271170
EM77	emRiboSeq	YJW11	SNM106	MATα CAN1 his7-2 leu2-Δ::kanMX ura3-Δ trp1-289 ade2- 1 lys2-ΔΔGG2899-2900 pol3-M644L rnh201::hphMX4	rnh201	pol3-L612M	SRR1734977	PRJNA271170
EM78	emRiboSeq	SNM120	SNM106	MATα CAN1 his7-2 leu2-Δ::kanMX ura3-Δ trp1-289 ade2- 1 lys2-ΔΔGG2899-2900 pol2-M644G rnh201::hphMX4	rnh201	pol2-M644G	SRR1734978	PRJNA271170
EM80	emRiboSeq	SNM106	SNM106	MATα CAN1 his7-2 leu2-Δ::kanMX ura3-Δ trp1-289 ade2- 1 lys2-ΔΔGG2899-2900 rnh201::hphMX4	rnh201	WT	SRR1734980	PRJNA271170
EM82	emRiboSeq	SNM106	SNM106	MATα CAN1 his7-2 leu2-Δ::kanMX ura3-Δ trp1-289 ade2- 1 lys2-ΔΔGG2899-2900 rnh201::hphMX4	rnh201	WT	SRR1734982	PRJNA271170
RS	ribose-seq	KK-170	YFP17	hoΔ hmlΔ::ADE1 MATa-inc hmrΔ::ADE1 ade1 leu2-3,112 lys5 trp1::hisG ura3-52 leu2::HOcs mataΔ::hisG rnh201Δ::hygMX4 pol2-M644G	rnh201	pol2-M644G	SRR1575903	PRJNA261234
HY62	RHII-HydEn-seq	rnh201Δ	SNM106	MATα CAN1 his7-2 leu2-Δ::kanMX ura3-Δ trp1-289 ade2- 1 lys2-ΔΔGG2899-2900 rnh201Δ	rnh201	WT	SRR8503252	PRJNA517710
HY63	RHII-HydEn-seq	rnh201Δ	SNM106	MATα CAN1 his7-2 leu2-Δ::kanMX ura3-Δ trp1-289 ade2- 1 lys2-ΔΔGG2899-2900 rnh201Δ	rnh201	WT	SRR8503253	PRJNA517710
HY64	RHII-HydEn-seq	pol1-Y869A rnh201Δ	SNM106	MATα CAN1 his7-2 leu2-Δ::kanMX ura3-Δ trp1-289 ade2- 1 lys2-ΔΔGG2899-2900 pol1-Y869A rnh201Δ	rnh201	pol1-Y869A	SRR8503254	PRJNA517710
HY65	RHII-HydEn-seq	pol2-M644G rnh201Δ	SNM106	MATα CAN1 his7-2 leu2-Δ::kanMX ura3-Δ trp1-289 ade2- 1 lys2-ΔΔGG2899-2900 pol2-M644G rnh201Δ	rnh201	pol2-M644G	SRR8503255	PRJNA517710
HY66	RHII-HydEn-seq	pol2-M644G rnh201Δ	SNM106	MATα CAN1 his7-2 leu2-Δ::kanMX ura3-Δ trp1-289 ade2- 1 lys2-ΔΔGG2899-2900 pol2-M644G rnh201Δ	rnh201	pol2-M644G	SRR8503256	PRJNA517710
HY67	RHII-HydEn-seq	pol2-M644G rnh201Δ	SNM106	MATα CAN1 his7-2 leu2-Δ::kanMX ura3-Δ trp1-289 ade2- 1 lys2-ΔΔGG2899-2900 pol2-M644G rnh201Δ	rnh201	pol2-M644G	SRR8503257	PRJNA517710
HY68	RHII-HydEn-seq	pol3-L612G rnh201Δ	SNM106	MATα CAN1 his7-2 leu2-Δ::kanMX ura3-Δ trp1-289 ade2- 1 lys2-ΔΔGG2899-2900 pol3-L612G rnh201Δ	rnh201	pol3-L612G	SRR8503258	PRJNA517710
HY69	RHII-HydEn-seq	pol3-L612G rnh201Δ	SNM106	MATα CAN1 his7-2 leu2-Δ::kanMX ura3-Δ trp1-289 ade2- 1 lys2-ΔΔGG2899-2900 pol3-L612G rnh201Δ	rnh201	pol3-L612G	SRR8503259	PRJNA517710
HY79	RHII-HydEn-seq	rnh201Δ	SNM106	MATα CAN1 his7-2 leu2-Δ::kanMX ura3-Δ trp1-289 ade2- 1 lys2-ΔΔGG2899-2900 rnh201Δ	rnh201	WT	SRR8503269	PRJNA517710
HY80	RHII-HydEn-seq	rnh201Δ	SNM106	MATα CAN1 his7-2 leu2-Δ::kanMX ura3-Δ trp1-289 ade2- 1 lys2-ΔΔGG2899-2900 rnh201Δ	rnh201	WT	SRR8503270	PRJNA517710
HY81	RHII-HydEn-seq	pol1-Y869A rnh201Δ	SNM106	MATα CAN1 his7-2 leu2-Δ::kanMX ura3-Δ trp1-289 ade2- 1 lys2-ΔΔGG2899-2900 pol1-Y869A rnh201Δ	rnh201	pol1-Y869A	SRR8503271	PRJNA517710
HY82	RHII-HydEn-seq	pol1-Y869A rnh201Δ	SNM106	MATα CAN1 his7-2 leu2-Δ::kanMX ura3-Δ trp1-289 ade2- 1 lys2-ΔΔGG2899-2900 pol1-Y869A rnh201Δ	rnh201	pol1-Y869A	SRR8503272	PRJNA517710
HY83	RHII-HydEn-seq	pol2-M644G rnh201Δ	SNM106	MATα CAN1 his7-2 leu2-Δ::kanMX ura3-Δ trp1-289 ade2- 1 lys2-ΔΔGG2899-2900 pol2-M644G rnh201Δ	rnh201	pol2-M644G	SRR8503273	PRJNA517710
HY84	RHII-HydEn-seq	pol2-M644G rnh201Δ	SNM106	MATα CAN1 his7-2 leu2-Δ::kanMX ura3-Δ trp1-289 ade2- 1 lys2-ΔΔGG2899-2900 pol2-M644G rnh201Δ	rnh201	pol2-M644G	SRR8503274	PRJNA517710
HY85	RHII-HydEn-seq	pol2-M644G rnh201Δ	SNM106	MATα CAN1 his7-2 leu2-Δ::kanMX ura3-Δ trp1-289 ade2- 1 lys2-ΔΔGG2899-2900 pol2-M644G rnh201Δ	rnh201	pol2-M644G	SRR8503275	PRJNA517710
HY86	RHII-HydEn-seq	pol3-L612G rnh201Δ	SNM106	MATα CAN1 his7-2 leu2-Δ::kanMX ura3-Δ trp1-289 ade2- 1 lys2-ΔΔGG2899-2900 pol3-L612G rnh201Δ	rnh201	pol3-L612G	SRR8503276	PRJNA517710
HY87	RHII-HydEn-seq	pol3-L612G rnh201Δ	SNM106	MATα CAN1 his7-2 leu2-Δ::kanMX ura3-Δ trp1-289 ade2- 1 lys2-ΔΔGG2899-2900 pol3-L612G rnh201Δ	rnh201	pol3-L612G	SRR8503277	PRJNA517710
Supplementary Table 1. All libraries used in the study. All the libraries used in the study with their SRR Accession and BioProject Accession are listed. For the ribose-seq and emRiboSeq libraries, FASTQ files are downloaded, and Ribose-Map software is used to locate the rNMP incorporation in SGD sacCer2 reference genome. For the RHII-HydEn-seq libraries, aligned BigWig files with the L03 referen…
