## Supplementary Table 2 for "Ribonucleotide incorporation characteristics around yeast autonomously replicating sequences reveal the labor division of replicative DNA polymerases"

### Sheet: sacCer2
Supplementary Table 2. Background frequency of heatmaps in the S. cerevisiae sacCer2 and L03 reference genome
A
Early firing ARS's
4-10 kb window
Mononucleotide
Name	A	C	G	T
Count_leading	1198559	741348	726141	1180107
Percentage_leading	0.311625	0.19275	0.188797	0.306828
Count_lagging	1180107	726141	741348	1198559
Percentage_lagging	0.306828	0.188797	0.19275	0.311625
Dinucleotide (NR & RN)
Name	AA	AC	AG	AT	CA	CC	CG	CT	GA	GC	GG	GT	TA	TC	TG	TT
Count_leading	424374	205906	222471	345719	251212	151870	112844	225362	238408	142691	146959	198029	284476	240840	243817	410899
Percentage_leading	0.110345	0.0535394	0.0578466	0.0898934	0.0653198	0.039489	0.0293416	0.0585983	0.0619905	0.0371023	0.0382121	0.0514912	0.0739691	0.0626229	0.063397	0.106841
NR_leading	0.354096	0.277761	0.306395	0.29298	0.209611	0.204868	0.155413	0.190983	0.198927	0.192486	0.202397	0.16782	0.237366	0.324886	0.335794	0.348217
RN_leading	0.354096	0.171807	0.185629	0.288467	0.338886	0.204873	0.152227	0.304014	0.328346	0.196521	0.202399	0.272735	0.241075	0.204096	0.206619	0.34821
Count_lagging	410899	198029	225362	345719	243817	146959	112844	222471	240840	142691	151870	205906	284476	238408	251212	424374
Percentage_lagging	0.106841	0.0514912	0.0585983	0.0898934	0.063397	0.0382121	0.0293416	0.0578466	0.0626229	0.0371023	0.039489	0.0535394	0.0739691	0.0619905	0.0653198	0.110345
NR_lagging	0.34821	0.272735	0.304014	0.288467	0.206619	0.202399	0.152227	0.185629	0.204096	0.196521	0.204873	0.171807	0.241075	0.328346	0.338886	0.354096
RN_lagging	0.348217	0.16782	0.190983	0.29298	0.335794	0.202397	0.155413	0.306395	0.324886	0.192486	0.204868	0.277761	0.237366	0.198927	0.209611	0.354096
0-200 nt window
Mononucleotide
Name	A	C	G	T
Count_leading	17802	10074	10099	17625
Percentage_leading	0.32018	0.181187	0.181637	0.316996
Count_lagging	17625	10099	10074	17802
Percentage_lagging	0.316996	0.181637	0.181187	0.32018
Dinucleotide (NR & RN)
Name	AA	AC	AG	AT	CA	CC	CG	CT	GA	GC	GG	GT	TA	TC	TG	TT
Count_leading	6304	2807	3234	5280	3407	1981	1450	3155	3421	1840	1973	2770	4502	3343	3351	6226
Percentage_leading	0.114527	0.0509956	0.058753	0.0959233	0.0618959	0.0359894	0.0263426	0.0573178	0.0621503	0.0334278	0.0358441	0.0503234	0.0817891	0.0607332	0.0608786	0.11311
NR_leading	0.357491	0.281516	0.323141	0.302909	0.193206	0.198676	0.144884	0.180999	0.194	0.184535	0.197142	0.158912	0.255302	0.335272	0.334832	0.35718
RN_leading	0.357674	0.159262	0.183489	0.299574	0.340939	0.198239	0.145102	0.315721	0.341963	0.183926	0.197221	0.276889	0.258409	0.191884	0.192343	0.357364
Count_lagging	6226	2770	3155	5280	3351	1973	1450	3234	3343	1840	1981	2807	4502	3421	3407	6304
Percentage_lagging	0.11311	0.0503234	0.0573178	0.0959233	0.0608786	0.0358441	0.0263426	0.058753	0.0607332	0.0334278	0.0359894	0.0509956	0.0817891	0.0621503	0.0618959	0.114527
NR_lagging	0.357364	0.276889	0.315721	0.299574	0.192343	0.197221	0.145102	0.183489	0.191884	0.183926	0.198239	0.159262	0.258409	0.341963	0.340939	0.357674
RN_lagging	0.35718	0.158912	0.180999	0.302909	0.334832	0.197142	0.144884	0.323141	0.335272	0.184535	0.198676	0.281516	0.255302	0.194	0.193206	0.357491
Late firing ARS's
4-10 kb window
Mononucleotide
Name	A	C	G	T
Count_leading	1072915	667080	661686	1060909
Percentage_leading	0.309859	0.192653	0.191096	0.306392
Count_lagging	1060909	661686	667080	1072915
Percentage_lagging	0.306392	0.191096	0.192653	0.309859
Dinucleotide (NR & RN)
Name	AA	AC	AG	AT	CA	CC	CG	CT	GA	GC	GG	GT	TA	TC	TG	TT
Count_leading	377178	185246	201686	308717	227024	135882	101608	202513	216233	130060	134741	180597	252398	215842	223601	368990
Percentage_leading	0.108938	0.0535035	0.0582518	0.0891649	0.06557	0.039246	0.0293468	0.0584906	0.0624533	0.0375645	0.0389164	0.0521608	0.0728986	0.0623404	0.0645813	0.106573
NR_leading	0.351572	0.277718	0.304829	0.291018	0.211612	0.203712	0.153571	0.190903	0.201553	0.194984	0.203648	0.170243	0.235263	0.323587	0.337952	0.347836
RN_leading	0.351574	0.172671	0.187995	0.28776	0.340352	0.203713	0.15233	0.303605	0.326818	0.196575	0.20365	0.272957	0.237925	0.203465	0.210779	0.347831
Count_lagging	368990	180597	202513	308717	223601	134741	101608	201686	215842	130060	135882	185246	252398	216233	227024	377178
Percentage_lagging	0.106573	0.0521608	0.0584906	0.0891649	0.0645813	0.0389164	0.0293468	0.0582518	0.0623404	0.0375645	0.039246	0.0535035	0.0728986	0.0624533	0.06557	0.108938
NR_lagging	0.347831	0.272957	0.303605	0.28776	0.210779	0.20365	0.15233	0.187995	0.203465	0.196575	0.203713	0.172671	0.237925	0.326818	0.340352	0.351574
RN_lagging	0.347836	0.170243	0.190903	0.291018	0.337952	0.203648	0.153571	0.304829	0.323587	0.194984	0.203712	0.277718	0.235263	0.201553	0.211612	0.351572
0-200 nt window
Mononucleotide
Name	A	C	G	T
Count_leading	17084	10268	10313	17135
Percentage_leading	0.311752	0.187372	0.188193	0.312682
Count_lagging	17135	10313	10268	17084
Percentage_lagging	0.312682	0.188193	0.187372	0.311752
Dinucleotide (NR & RN)
Name	AA	AC	AG	AT	CA	CC	CG	CT	GA	GC	GG	GT	TA	TC	TG	TT
Count_leading	5925	2942	3107	4937	3515	2011	1540	3103	3326	1929	2061	2904	4139	3285	3499	6029
Percentage_leading	0.109213	0.0542284	0.0572698	0.0910013	0.0647902	0.0370678	0.0283861	0.057196	0.0613065	0.0355563	0.0379894	0.053528	0.0762921	0.0605508	0.0644953	0.11113
NR_leading	0.350488	0.289368	0.304399	0.290874	0.207927	0.197797	0.150877	0.18282	0.196747	0.189731	0.20192	0.171095	0.244839	0.323104	0.342804	0.355211
RN_leading	0.350364	0.17397	0.183727	0.29194	0.345658	0.197758	0.151441	0.305143	0.32544	0.188748	0.201663	0.284149	0.24416	0.193782	0.206406	0.355651
Count_lagging	6029	2904	3103	4937	3499	2061	1540	3107	3285	1929	2011	2942	4139	3326	3515	5925
Percentage_lagging	0.11113	0.053528	0.057196	0.0910013	0.0644953	0.0379894	0.0283861	0.0572698	0.0605508	0.0355563	0.0370678	0.0542284	0.0762921	0.0613065	0.0647902	0.109213
NR_lagging	0.355651	0.284149	0.305143	0.29194	0.206406	0.201663	0.151441	0.183727	0.193782	0.188748	0.197758	0.17397	0.24416	0.32544	0.345658	0.350364
RN_lagging	0.355211	0.171095	0.18282	0.290874	0.342804	0.20192	0.150877	0.304399	0.323104	0.189731	0.197797	0.289368	0.244839	0.196747	0.207927	0.350488
Supplementary Table 2. Background frequency of heatmaps in the S. cerevisiae sacCer2 and L03 reference genome. Count and frequencies (%) of mononucleotides and dinucleotides of the 4-10 kb and 0-200-nt windows of the leading and lagging strands around early and late-firing ARS’s in (A) sacCer2 and (B) L03 reference genome. The raw number of each dNMP or dinucleotide in the reference genome is cou…

### Sheet: L03
Supplementary Table 2 Background frequency of heatmaps in S. cerevisiae sacCer2 and L03 reference genome
B
Early firing ARS's
4-10 kb window
Mononucleotide
Name	A	C	G	T
Count_leading	1653150	1032213	1003972	1628457
Percentage_leading	0.310872	0.194106	0.188795	0.306228
Count_lagging	1628457	1003972	1032213	1653150
Percentage_lagging	0.306228	0.188795	0.194106	0.310872
Dinucleotide (NR & RN)
Name	AA	AC	AG	AT	CA	CC	CG	CT	GA	GC	GG	GT	TA	TC	TG	TT
Count_leading	584630	285760	307075	475542	349792	212049	157180	313098	328504	198576	203347	273453	390119	335716	336328	566157
Percentage_leading	0.109948	0.0537413	0.0577499	0.0894325	0.0657834	0.0398789	0.02956	0.0588826	0.0617799	0.0373451	0.0382423	0.0514268	0.0733675	0.0631362	0.0632513	0.106474
NR_leading	0.353669	0.276872	0.305873	0.292057	0.211605	0.205454	0.156565	0.192291	0.198727	0.1924	0.202551	0.167943	0.236	0.325274	0.335011	0.347709
RN_leading	0.353677	0.172873	0.185768	0.287683	0.338907	0.20545	0.152289	0.303355	0.327234	0.197809	0.202561	0.272396	0.239584	0.206173	0.206549	0.347694
Count_lagging	566157	273453	313098	475542	336328	203347	157180	307075	335716	198576	212049	285760	390119	328504	349792	584630
Percentage_lagging	0.106474	0.0514268	0.0588826	0.0894325	0.0632513	0.0382423	0.02956	0.0577499	0.0631362	0.0373451	0.0398789	0.0537413	0.0733675	0.0617799	0.0657834	0.109948
NR_lagging	0.347694	0.272396	0.303355	0.287683	0.206549	0.202561	0.152289	0.185768	0.206173	0.197809	0.20545	0.172873	0.239584	0.327234	0.338907	0.353677
RN_lagging	0.347709	0.167943	0.192291	0.292057	0.335011	0.202551	0.156565	0.305873	0.325274	0.1924	0.205454	0.276872	0.236	0.198727	0.211605	0.353669
0-500 nt window
Mononucleotide
Name	A	C	G	T
Count_leading	33775	15147	14472	29806
Percentage_leading	0.362393	0.162521	0.155279	0.319807
Count_lagging	29806	14472	15147	33775
Percentage_lagging	0.319807	0.155279	0.162521	0.362393
Dinucleotide (NR & RN)
Name	AA	AC	AG	AT	CA	CC	CG	CT	GA	GC	GG	GT	TA	TC	TG	TT
Count_leading	13929	4857	5020	9672	5415	2628	2083	4863	4990	2682	2453	4176	9148	4800	4806	10746
Percentage_leading	0.150962	0.0526401	0.0544067	0.104825	0.0586877	0.0284822	0.0225755	0.0527052	0.0540816	0.0290675	0.0265856	0.0452595	0.099146	0.0520224	0.0520874	0.116465
NR_leading	0.416015	0.324514	0.349533	0.328343	0.161729	0.175586	0.145036	0.165088	0.149035	0.179194	0.170798	0.141766	0.273221	0.320706	0.334633	0.364803
RN_leading	0.416064	0.14508	0.149949	0.288906	0.361265	0.175329	0.138969	0.324438	0.348927	0.187539	0.171526	0.292008	0.310102	0.162712	0.162915	0.364271
Count_lagging	10746	4176	4863	9672	4806	2453	2083	5020	4800	2682	2628	4857	9148	4990	5415	13929
Percentage_lagging	0.116465	0.0452595	0.0527052	0.104825	0.0520874	0.0265856	0.0225755	0.0544067	0.0520224	0.0290675	0.0284822	0.0526401	0.099146	0.0540816	0.0586877	0.150962
NR_lagging	0.364271	0.292008	0.324438	0.288906	0.162915	0.171526	0.138969	0.149949	0.162712	0.187539	0.175329	0.14508	0.310102	0.348927	0.361265	0.416064
RN_lagging	0.364803	0.141766	0.165088	0.328343	0.334633	0.170798	0.145036	0.349533	0.320706	0.179194	0.175586	0.324514	0.273221	0.149035	0.161729	0.416015
Late firing ARS's
4-10 kb window
Mononucleotide
Name	A	C	G	T
Count_leading	1333841	827111	821885	1326654
Percentage_leading	0.309512	0.191928	0.190715	0.307845
Count_lagging	1326654	821885	827111	1333841
Percentage_lagging	0.307845	0.190715	0.191928	0.309512
Dinucleotide (NR & RN)
Name	AA	AC	AG	AT	CA	CC	CG	CT	GA	GC	GG	GT	TA	TC	TG	TT
Count_leading	468404	229850	250832	384628	281444	167834	125372	252384	266521	162161	166856	226241	317337	267168	278766	463236
Percentage_leading	0.108703	0.0533414	0.0582107	0.0892608	0.0653149	0.0389493	0.0290952	0.0585709	0.0618517	0.0376328	0.0387224	0.0525039	0.0736446	0.0620018	0.0646934	0.107503
NR_leading	0.351205	0.277928	0.305213	0.289959	0.211024	0.20294	0.152553	0.190265	0.199835	0.19608	0.203031	0.170556	0.237936	0.323052	0.339203	0.34922
RN_leading	0.351203	0.172338	0.18807	0.288389	0.340305	0.202935	0.151592	0.305168	0.324322	0.197329	0.203042	0.275306	0.239228	0.201407	0.21015	0.349215
Count_lagging	463236	226241	252384	384628	278766	166856	125372	250832	267168	162161	167834	229850	317337	266521	281444	468404
Percentage_lagging	0.107503	0.0525039	0.0585709	0.0892608	0.0646934	0.0387224	0.0290952	0.0582107	0.0620018	0.0376328	0.0389493	0.0533414	0.0736446	0.0618517	0.0653149	0.108703
NR_lagging	0.349215	0.275306	0.305168	0.288389	0.21015	0.203042	0.151592	0.18807	0.201407	0.197329	0.202935	0.172338	0.239228	0.324322	0.340305	0.351203
RN_lagging	0.34922	0.170556	0.190265	0.289959	0.339203	0.203031	0.152553	0.305213	0.323052	0.19608	0.20294	0.277928	0.237936	0.199835	0.211024	0.351205
0-500 nt window
Mononucleotide
Name	A	C	G	T
Count_leading	30862	15474	14941	29239
Percentage_leading	0.340956	0.170953	0.165065	0.323026
Count_lagging	29239	14941	15474	30862
Percentage_lagging	0.323026	0.165065	0.170953	0.340956
Dinucleotide (NR & RN)
Name	AA	AC	AG	AT	CA	CC	CG	CT	GA	GC	GG	GT	TA	TC	TG	TT
Count_leading	11904	4648	4757	9273	5453	2835	2204	4797	4887	2875	2722	4304	8316	4963	5112	10559
Percentage_leading	0.132844	0.0518698	0.0530862	0.103483	0.0608533	0.0316374	0.0245957	0.0535326	0.0545369	0.0320838	0.0303764	0.0480309	0.0928032	0.0553851	0.0570478	0.117834
NR_leading	0.389529	0.303374	0.321528	0.320499	0.178436	0.18504	0.148969	0.165797	0.159915	0.187651	0.183981	0.148757	0.27212	0.323934	0.345522	0.364947
RN_leading	0.389249	0.151985	0.155549	0.303218	0.356662	0.185427	0.144156	0.313755	0.330471	0.194414	0.184068	0.291047	0.287254	0.171434	0.17658	0.364732
Count_lagging	10559	4304	4797	9273	5112	2722	2204	4757	4963	2875	2835	4648	8316	4887	5453	11904
Percentage_lagging	0.117834	0.0480309	0.0535326	0.103483	0.0570478	0.0303764	0.0245957	0.0530862	0.0553851	0.0320838	0.0316374	0.0518698	0.0928032	0.0545369	0.0608533	0.132844
NR_lagging	0.364732	0.291047	0.313755	0.303218	0.17658	0.184068	0.144156	0.155549	0.171434	0.194414	0.185427	0.151985	0.287254	0.330471	0.356662	0.389249
RN_lagging	0.364947	0.148757	0.165797	0.320499	0.345522	0.183981	0.148969	0.321528	0.323934	0.187651	0.18504	0.303374	0.27212	0.159915	0.178436	0.389529
